# Coral bleaching susceptibility is predictive of subsequent mortality within but not between coral species

**DOI:** 10.1101/2019.12.17.880161

**Authors:** Shayle Matsuda, Ariana Huffmyer, Elizabeth A. Lenz, Jen Davidson, Joshua Hancock, Ariana Przybylowski, Teegan Innis, Ruth D. Gates, Katie L. Barott

## Abstract

Marine heat waves instigated by anthropogenic climate change are causing increasingly frequent and severe coral bleaching events that often lead to widespread coral mortality. While community-wide increases in coral mortality following bleaching events have been documented on reefs around the world, the ecological consequences for conspecific individual colonies exhibiting contrasting phenotypes during thermal stress (e.g. bleached vs. not bleached) are not well understood. Here we describe the ecological outcomes of colonies of the two dominant reef-building coral species in Kāne□ohe Bay, Hawai□i, *Montipora capitata* and *Porites compressa*, that exhibited either a bleaching susceptible phenotype (bleached) or resistant phenotype (non-bleached) following the second of two consecutive coral bleaching events in Hawai□i in 2015. Conspecific pairs of adjacent bleaching susceptible vs. resistant corals were tagged on patch reefs in two regions of Kāne□ohe Bay with different seawater residence times and terrestrial influence. The ecological consequences (symbiont recovery and mortality) were monitored for two years following the peak of the bleaching event. Bleaching susceptible corals suffered higher partial mortality than bleaching resistant corals of the same species in the first 6 months following thermal stress. Surprisingly, *P. compressa* had greater resilience following bleaching (faster pigment recovery and lower post-bleaching mortality) than *M. capitata*, despite having less resistance to bleaching (higher bleaching prevalence and severity). These differences indicate that bleaching susceptibility of a species is not always a good predictor of mortality following a bleaching event. By tracking the fate of individual colonies of resistant and susceptible phenotypes, contrasting ecological consequences of thermal stress were revealed that were undetectable at the population level. Furthermore, this approach revealed individuals that underwent particularly rapid recovery from mortality, including some colonies over a meter in diameter that recovered all live tissue cover from >60% partial mortality within just one year. These coral pairs continue to be maintained and monitored in the field, serving as a “living library” for future investigations on the ecology and physiology of coral bleaching.
