## Supplemental Datasheet1 for "Coral bleaching susceptibility is predictive of subsequent mortality within but not between coral species"

### Sheet: TaggedColonies
TagID	PairTagID	DateTagged	Species	Bleached_2015	Reef	Lat_DD_N	Long_DD_W	Depth_m	Length_cm	Width_cm
W0001	W0002	2015-09-24	Montipora capitata	Y	PR13	21.4515	157.797	2
W0002	W0001	2015-09-24	Montipora capitata	N	PR13	21.4515	157.797	2
W0003	W0004	2015-09-24	Montipora capitata	Y	PR13	21.4515	157.797	1.1
W0004	W0003	2015-09-24	Montipora capitata	N	PR13	21.4515	157.797	1
W0005	W0006	2015-09-24	Montipora capitata	Y	PR13	21.4514	157.797	0.8
W0006	W0005	2015-09-24	Montipora capitata	N	PR13	21.4514	157.797	0.8
W0007	W0008	2015-09-24	Montipora capitata	Y	PR13	21.4512	157.797	1.2
W0008	W0007	2015-09-24	Montipora capitata	N	PR13	21.4512	157.797	1.1
W0009	W0010	2015-09-24	Montipora capitata	Y	PR13	21.4511	157.796
W0010	W0009	2015-09-24	Montipora capitata	N	PR13	21.4511	157.796
W0011	W0012	2015-09-24	Montipora capitata	Y	PR13	21.4509	157.796	1
W0012	W0011	2015-09-24	Montipora capitata	N	PR13	21.4509	157.796	1
W0013	W0014	2015-09-24	Montipora capitata	Y	PR13	21.4512	157.797
W0014	W0013	2015-09-24	Montipora capitata	N	PR13	21.4512	157.797
W0015	W0016	2015-09-24	Montipora capitata	Y	PR13	21.4515	157.796	1.1
W0016	W0015	2015-09-24	Montipora capitata	N	PR13	21.4515	157.796	1.1
W0017	W0018	2015-09-24	Montipora capitata	Y	PR13	21.4515	157.797
W0018	W0017	2015-09-24	Montipora capitata	N	PR13	21.4515	157.797
W0019	W0020	2015-09-24	Montipora capitata	Y	PR13	21.4516	157.797	2
W0020	W0019	2015-09-24	Montipora capitata	N	PR13	21.4516	157.797	2
W0026	W0027	2015-09-24	Porites compressa	N	PR13	21.4516	157.797	2	145	105
W0027	W0026	2015-09-24	Porites compressa	Y	PR13	21.4516	157.797	2	160	115
W0028	W0029	2015-09-24	Porites compressa	N	PR13	21.4514	157.797	0.7	190	125
W0029	W0028	2015-09-24	Porites compressa	Y	PR13	21.4514	157.797	0.7	160	175
W0031	W0032	2015-09-24	Porites compressa	Y	PR13	21.4513	157.797	0.5	85	55
W0032	W0031	2015-09-24	Porites compressa	N	PR13	21.4513	157.797	0.5	70	75
W0033	W0034	2015-09-24	Porites compressa	Y	PR13	21.4512	157.797	1.6	115	70
W0034	W0033	2015-09-24	Porites compressa	N	PR13	21.4512	157.797	1.6	200	125
W0035	W0036	2015-09-24	Porites compressa	Y	PR13	21.4511	157.797	1.9	85	75
W0036	W0035	2015-09-24	Porites compressa	N	PR13	21.4511	157.797	1.9	70	65
W0037	W0038	2015-09-24	Porites compressa	Y	PR13	21.451	157.796		95	100
W0038	W0037	2015-09-24	Porites compressa	N	PR13	21.451	157.796		115	70
W0039	W0040	2015-09-24	Porites compressa	Y	PR13	21.4509	157.796		100	100
W0040	W0039	2015-09-24	Porites compressa	N	PR13	21.4509	157.796		110	70
W0041	W0042	2015-09-24	Porites compressa	Y	PR13	21.4513	157.797	0.7	105	115
W0042	W0041	2015-09-24	Porites compressa	N	PR13	21.4513	157.797	0.7	110	90
W0043	W0044	2015-09-24	Porites compressa	Y	PR13	21.4518	157.797	1.3	70	50
W0044	W0043	2015-09-24	Porites compressa	N	PR13	21.4518	157.797	1.2	100	70
W0045	W0046	2015-09-24	Porites compressa	Y	PR13	21.4518	157.797	1.7	145	150
W0046	W0045	2015-09-24	Porites compressa	N	PR13	21.4518	157.797	1.7	140	80
W0076	W0077	2015-09-24	Porites compressa	N	PR04	21.4348	157.799	0.6	90	85
W0077	W0076	2015-09-24	Porites compressa	Y	PR04	21.4348	157.799	0.7	100	60
W0078	W0079	2015-09-24	Porites compressa	N	PR04	21.4346	157.799	0.5	65	75
W0079	W0078	2015-09-24	Porites compressa	Y	PR04	21.4346	157.799	0.6	45	35
W0080	W0081	2015-09-24	Porites compressa	N	PR04	21.4344	157.799	0.3	100	80
W0081	W0080	2015-09-24	Porites compressa	Y	PR04	21.4344	157.799	0.3	115	165
W0082	W0083	2015-09-24	Porites compressa	N	PR04	21.4342	157.799		150	90
W0083	W0082	2015-09-24	Porites compressa	Y	PR04	21.4342	157.799		30	45
W0084	W0085	2015-09-24	Porites compressa	N	PR04	21.4342	157.799	0.6	80	50
W0085	W0084	2015-09-24	Porites compressa	Y	PR04	21.4342	157.799	0.7	55	65
W0086	W0087	2015-09-24	Porites compressa	N	PR04	21.4342	157.798	0.4	110	95
W0087	W0086	2015-09-24	Porites compressa	Y	PR04	21.4342	157.798	0.6	70	55
W0088	W0089	2015-09-24	Porites compressa	N	PR04	21.4339	157.798	0.5	80	80
W0089	W0088	2015-09-24	Porites compressa	Y	PR04	21.4339	157.798	0.6	100	70
W0090	W0091	2015-09-24	Porites compressa	N	PR04	21.4338	157.798	0.5	130	110
W0091	W0090	2015-09-24	Porites compressa	Y	PR04	21.4338	157.798	0.5	95	45
W0092	W0093	2015-09-24	Porites compressa	N	PR04	21.4338	157.798	0.5	120	100
W0093	W0092	2015-09-24	Porites compressa	Y	PR04	21.4338	157.798	0.7	105	85
W0094	W0095	2015-09-24	Porites compressa	N	PR04	21.4337	157.798	2.1	95	80
W0095	W0094	2015-09-24	Porites compressa	Y	PR04	21.4337	157.798	2	90	85
W0101	W0102	2015-09-24	Montipora capitata	Y	PR04	21.4349	157.799	0.4	13	123
W0102	W0101	2015-09-24	Montipora capitata	N	PR04	21.4349	157.799	0.6	65	45
W0103	W0104	2015-09-24	Montipora capitata	Y	PR04	21.4347	157.799	0.8	85	45
W0104	W0103	2015-09-24	Montipora capitata	N	PR04	21.4347	157.799	0.5	78	70
W0105	W0106	2015-09-24	Montipora capitata	Y	PR04	21.4347	157.799	0.8	60	45
W0106	W0105	2015-09-24	Montipora capitata	N	PR04	21.4347	157.799	0.4	110	80
W0107	W0108	2015-09-24	Montipora capitata	Y	PR04	21.4346	157.799	2.1	90	80
W0108	W0107	2015-09-24	Montipora capitata	N	PR04	21.4346	157.799	2.1	70	70
W0109	W0110	2015-09-24	Montipora capitata	Y	PR04	21.4345	157.799	0.8	90	60
W0110	W0109	2015-09-24	Montipora capitata	N	PR04	21.4345	157.799	0.7	125	80
W0111	W0112	2015-09-24	Montipora capitata	Y	PR04	21.4344	157.799		85	120
W0112	W0111	2015-09-24	Montipora capitata	N	PR04	21.4344	157.799		140	115
W0113	W0114	2015-09-24	Montipora capitata	Y	PR04	21.4344	157.799		80	0
W0114	W0113	2015-09-24	Montipora capitata	N	PR04	21.4344	157.799		75	65
W0115	W0116	2015-09-24	Montipora capitata	Y	PR04	21.4343	157.799		55	45
W0116	W0115	2015-09-24	Montipora capitata	N	PR04	21.4343	157.799		70	80
W0117	W0118	2015-09-24	Montipora capitata	Y	PR04	21.4343	157.799	0.2	60	50
W0118	W0117	2015-09-24	Montipora capitata	N	PR04	21.4343	157.799	0.4	65	55
W0119	W0120	2015-09-24	Montipora capitata	Y	PR04	21.4342	157.798	0.8	105	75
W0120	W0119	2015-09-24	Montipora capitata	N	PR04	21.4342	157.798		85	70
W0201	W0202	2015-10-29	Montipora capitata	Y	PR13	21.4514	157.797	1.1
W0202	W0201	2015-10-29	Montipora capitata	N	PR13	21.4514	157.797	1.1
W0203	W0204	2015-10-29	Montipora capitata	Y	PR13	21.4515	157.797	0.9
W0204	W0203	2015-10-29	Montipora capitata	N	PR13	21.4515	157.797	0.8
W0205	W0206	2015-10-29	Montipora capitata	Y	PR13	21.4513	157.797	0.7
W0206	W0205	2015-10-29	Montipora capitata	N	PR13	21.4513	157.797	0.8
W0207	W0208	2015-10-29	Montipora capitata	Y	PR13	21.4512	157.797
W0208	W0207	2015-10-29	Montipora capitata	N	PR13	21.4512	157.797
W0209	W0210	2015-10-29	Montipora capitata	Y	PR13	21.4509	157.796	2.5
W0210	W0209	2015-10-29	Montipora capitata	N	PR13	21.4509	157.796	2.5
W0211	W0212	2015-10-29	Montipora capitata	Y	PR13	21.4509	157.796	2
W0212	W0211	2015-10-29	Montipora capitata	N	PR13	21.4509	157.796	2
W0213	W0214	2015-10-29	Montipora capitata	Y	PR13	21.4509	157.796
W0214	W0213	2015-10-29	Montipora capitata	N	PR13	21.4509	157.796
W0215	W0216	2015-10-29	Montipora capitata	Y	PR13	21.4506	157.796
W0216	W0215	2015-10-29	Montipora capitata	N	PR13	21.4506	157.796
W0217	W0218	2015-10-29	Montipora capitata	Y	PR13	21.4506	157.796
W0218	W0217	2015-10-29	Montipora capitata	N	PR13	21.4506	157.796
W0219	W0220	2015-10-29	Montipora capitata	Y	PR13	21.4509	157.796	0.6
W0220	W0219	2015-10-29	Montipora capitata	N	PR13	21.4509	157.796	0.7
W0221	W0222	2015-10-29	Montipora capitata	Y	PR13	21.4508	157.796	1.5
W0222	W0221	2015-10-29	Montipora capitata	N	PR13	21.4508	157.796	1.5
W0223	W0224	2015-10-29	Montipora capitata	Y	PR13	21.4511	157.796
W0224	W0223	2015-10-29	Montipora capitata	N	PR13	21.4511	157.796
W0225	W0226	2015-10-29	Porites compressa	Y	PR13	21.4508	157.796		160	115
W0226	W0225	2015-10-29	Porites compressa	N	PR13	21.4508	157.796		55	35
W0227	W0228	2015-10-29	Porites compressa	Y	PR13	21.4509	157.796		75	30
W0228	W0227	2015-10-29	Porites compressa	N	PR13	21.4509	157.796		75	55
W0229	W0230	2015-10-29	Porites compressa	Y	PR13	21.451	157.796		125	110
W0230	W0229	2015-10-29	Porites compressa	N	PR13	21.451	157.796		100	50
W0231	W0232	2015-10-29	Porites compressa	Y	PR13	21.4511	157.797	2.5	160	110
W0232	W0231	2015-10-29	Porites compressa	N	PR13	21.4511	157.797	3	135	205
W0233	W0234	2015-10-29	Porites compressa	Y	PR13	21.4515	157.797	0.6	165	60
W0234	W0233	2015-10-29	Porites compressa	N	PR13	21.4515	157.797	0.5	155	165
W0235	W0236	2015-10-29	Porites compressa	Y	PR13	21.4515	157.796	0.8	95	65
W0236	W0235	2015-10-29	Porites compressa	N	PR13	21.4515	157.796		95	35
W0237	W0238	2015-10-29	Porites compressa	Y	PR13	21.4516	157.797	1.2	105	175
W0238	W0237	2015-10-29	Porites compressa	N	PR13	21.4516	157.797	0.9	200	160
W0239	W0240	2015-10-29	Porites compressa	Y	PR13	21.4516	157.797	0.6	95	90
W0240	W0239	2015-10-29	Porites compressa	N	PR13	21.4516	157.797	0.7	105	105
W0241	W0242	2015-10-29	Porites compressa	Y	PR13	21.4517	157.797	1.1	210	115
W0242	W0241	2015-10-29	Porites compressa	N	PR13	21.4517	157.797	1.1	265	250
W0243	W0244	2015-10-29	Porites compressa	Y	PR13	21.4518	157.797	1.2	30	170
W0244	W0243	2015-10-29	Porites compressa	N	PR13	21.4518	157.797	0.9	130	180
W0245	W0246	2015-10-29	Porites compressa	Y	PR13	21.4518	157.797	2.2	105	75
W0246	W0245	2015-10-29	Porites compressa	N	PR13	21.4518	157.797	2	125	100
W0247	W0248	2015-10-29	Porites compressa	Y	PR13	21.4517	157.797	3	180	110
W0248	W0247	2015-10-29	Porites compressa	N	PR13	21.4517	157.797	3	155	90
W0251	W0252	2015-11-03	Montipora capitata	Y	PR04	21.4332	157.797	3	50	55
W0252	W0251	2015-11-03	Montipora capitata	N	PR04	21.4332	157.797	3	40	45
W0253	W0254	2015-11-03	Montipora capitata	Y	PR04	21.4332	157.797	0.2	75	40
W0254	W0253	2015-11-03	Montipora capitata	N	PR04	21.4332	157.797	0.3	70	40
W0255	W0256	2015-11-03	Montipora capitata	Y	PR04	21.4332	157.797		60	55
W0256	W0255	2015-11-03	Montipora capitata	N	PR04	21.4332	157.797	2	45	50
W0257	W0258	2015-11-03	Montipora capitata	Y	PR04	21.4333	157.798	0.2	80	85
W0258	W0257	2015-11-03	Montipora capitata	N	PR04	21.4333	157.798	0.4	90	60
W0259	W0260	2015-11-03	Montipora capitata	Y	PR04	21.4333	157.798		95	110
W0260	W0259	2015-11-03	Montipora capitata	N	PR04	21.4333	157.798	2	52	60
W0261	W0262	2015-11-03	Montipora capitata	Y	PR04	21.4336	157.798	1.5	65	40
W0262	W0261	2015-11-03	Montipora capitata	N	PR04	21.4336	157.798	1.8	50	35
W0263	W0264	2015-11-03	Montipora capitata	Y	PR04	21.4337	157.798		100	70
W0264	W0263	2015-11-03	Montipora capitata	N	PR04	21.4337	157.798	0.3	105	105
W0265	W0266	2015-11-03	Montipora capitata	Y	PR04	21.434	157.798	0.8	30	35
W0266	W0265	2015-11-03	Montipora capitata	N	PR04	21.434	157.798	0.6	75	60
W0267	W0268	2015-11-03	Montipora capitata	Y	PR04	21.4342	157.798		45	35
W0268	W0267	2015-11-03	Montipora capitata	N	PR04	21.4342	157.798	0.5	95	55
W0269	W0270	2015-11-03	Montipora capitata	Y	PR04	21.4342	157.799	3.1	110	90
W0270	W0269	2015-11-03	Montipora capitata	N	PR04	21.4342	157.799	2.5	70	70
W0271	W0272	2015-11-03	Montipora capitata	Y	PR04	21.4342	157.799	3	130	110
W0272	W0271	2015-11-03	Montipora capitata	N	PR04	21.4342	157.799	2.8	60	55
W0273	W0274	2015-11-03	Montipora capitata	Y	PR04	21.4343	157.799	4	210	180
W0274	W0273	2015-11-03	Montipora capitata	N	PR04	21.4343	157.799	3	70	60
W0275	W0276	2015-11-03	Porites compressa	Y	PR04	21.4342	157.799	0.4
W0276	W0275	2015-11-03	Porites compressa	N	PR04	21.4342	157.799	0.4	85	55
W0277	W0278	2015-11-03	Porites compressa	Y	PR04	21.4342	157.798	0.4	75	75
W0278	W0277	2015-11-03	Porites compressa	N	PR04	21.4342	157.798	0.3	115	50
W0279	W0280	2015-11-03	Porites compressa	Y	PR04	21.4341	157.798	0.5	85	75
W0280	W0279	2015-11-03	Porites compressa	N	PR04	21.4341	157.798	0.3	100	85
W0281	W0282	2015-11-03	Porites compressa	Y	PR04	21.4341	157.798	0.65	105	50
W0282	W0281	2015-11-03	Porites compressa	N	PR04	21.4341	157.798	0.6	150	55
W0283	W0284	2015-11-03	Porites compressa	Y	PR04	21.4337	157.798	0.5	120	55
W0284	W0283	2015-11-03	Porites compressa	N	PR04	21.4337	157.798	0.7	70	30
W0285	W0286	2015-11-03	Porites compressa	Y	PR04	21.4336	157.798
W0286	W0285	2015-11-03	Porites compressa	N	PR04	21.4336	157.798
W0287	W0288	2015-11-03	Porites compressa	Y	PR04	21.4334	157.798	0.7	85	70
W0288	W0287	2015-11-03	Porites compressa	N	PR04	21.4334	157.798	0.5	125	190
W0289	W0290	2015-11-03	Porites compressa	Y	PR04	21.4334	157.798	0.3	75	55
W0290	W0289	2015-11-03	Porites compressa	N	PR04	21.4334	157.798	0.4	85	90
W0291	W0292	2015-11-03	Porites compressa	Y	PR04	21.4333	157.798	2.5	105	55
W0292	W0291	2015-11-03	Porites compressa	N	PR04	21.4333	157.798	2.5	85	70
W0293	W0294	2015-11-03	Porites compressa	Y	PR04	21.4332	157.798	0.6	110	140
W0294	W0293	2015-11-03	Porites compressa	N	PR04	21.4332	157.798	0.5	85	90
W0295	W0296	2015-11-03	Porites compressa	Y	PR04	21.4332	157.797	0.5	85	50
W0296	W0295	2015-11-03	Porites compressa	N	PR04	21.4332	157.797	0.3	100	80
W0297	W0298	2015-11-03	Porites compressa	Y	PR04	21.4332	157.797	0.1	130	50
W0298	W0297	2015-11-03	Porites compressa	N	PR04	21.4332	157.797	0.15	50	45

### Sheet: Metadata
Heading	Significance
TagID	W=white; ####=number on tag
PairTagID	Tag ID of the adjacent colony; N/A not applicable
DateTagged	Date coral first tagged (MM/DD/YY)
Species	Species
Bleached_2015	Bleaching phenotype in November 2015
Reef	Patch reef (PR) number
Lat_DD_N	Latitdude in decimal degrees; WGS84
Long_DD_W	Longitude in decimal degrees; WGS84
Depth_m	Depth of colony in meters
Length_cm	Length of colony in centimeters
Width_cm	Width of colony in centimeters
